# A key regulator of missing-self innate immunity is polymorphic and under diversifying selection

**DOI:** 10.64898/2025.12.10.693425

**Authors:** Rocco F. Notarnicola, Magdalena Herdegen-Radwan, Joanna Różańska-Wróbel, Mateusz Konczal, Karolina Przesmycka, Petr Kotlík, Wiesław Babik, Jacek Radwan

## Abstract

Host-parasite co-evolution drives the diversification of host immune genes involved in the recognition of pathogen antigens and molecular patterns. In contrast, the immune genes involved in self-recognition and inhibition of immune responses against self-cells (missing-self immunity) are expected to be evolutionarily constrained. However, many pathogens, such as the Lyme disease agent *Borrelia*, hijack these genes to evade the immune system and may therefore select for their diversification. How these contrasting but concurrent selective forces shape the evolution of missing-self regulators is not clearly understood. To fill this gap, we investigated polymorphism and molecular signatures of selection acting on a missing-self regulator, the Complement Factor H (CFH), in bank vole populations, which are an important wild reservoir for *Borrelia*. We then compared the geographic structuring in the CFH domain interacting with *Borrelia* (CCP 20) against a genomic background represented by RAD-seq markers. We found signals of positive and diversifying selection at CCP 20, suggesting that CFH evolved in response to pressures from pathogens. Additionally, we found other innate immunity genes within the alternative complement pathway, which is regulated by CFH, under diversifying selection, highlighting its involvement in host-parasite coevolution. This study demonstrates that an innate missing-self sensor in a wild vertebrate is under diversifying selection, likely driven by pathogens.
