## Supplementary material for "A key regulator of missing-self innate immunity is polymorphic and under diversifying selection": Dataset S1

### Sheet: meme_results_relatives_table
Dataset S1:Sites under episodic positive selection identified by MEME. Results do not include C. glareolus v1, v2, v5, Node 4, and Node 5, which are shown in Table S1. EBF = Empirical Bayes Factor.
Site	Partition	Branch	EBF
1012	0	C_griseus	68.35
1061	0	C_griseus	487
1077	0	C_griseus	594.36
1114	0	C_griseus	204.39
1137	0	C_griseus	274.43
1186	0	C_griseus	933.59
1192	0	C_griseus	641.75
1196	0	C_griseus	183
1218	0	C_griseus	65.75
1220	0	C_griseus	184.43
161	0	C_griseus	2670.7
189	0	C_griseus	924.17
216	0	C_griseus	129.87
293	0	C_griseus	1318.47
295	0	C_griseus	86303.6
296	0	C_griseus	64.51
329	0	C_griseus	3289.34
334	0	C_griseus	11.77
338	0	C_griseus	209.28
354	0	C_griseus	36.29
380	0	C_griseus	312.09
382	0	C_griseus	10.76
383	0	C_griseus	322.85
390	0	C_griseus	51.41
392	0	C_griseus	56406.4
396	0	C_griseus	294.55
398	0	C_griseus	21.16
401	0	C_griseus	28.44
404	0	C_griseus	329.24
412	0	C_griseus	97.25
430	0	C_griseus	10181.7
449	0	C_griseus	543.33
463	0	C_griseus	15.11
466	0	C_griseus	92.68
468	0	C_griseus	3616.04
488	0	C_griseus	1180.02
508	0	C_griseus	1953.88
533	0	C_griseus	1121.04
535	0	C_griseus	933.59
538	0	C_griseus	39.21
592	0	C_griseus	196.63
601	0	C_griseus	91.31
618	0	C_griseus	114.64
626	0	C_griseus	199.98
68	0	C_griseus	14.28
702	0	C_griseus	110.59
759	0	C_griseus	476296
761	0	C_griseus	492.28
768	0	C_griseus	167.36
805	0	C_griseus	152.06
822	0	C_griseus	4003.73
824	0	C_griseus	213.8
872	0	C_griseus	665.9
880	0	C_griseus	10251.9
895	0	C_griseus	216919
898	0	C_griseus	686.15
903	0	C_griseus	1087.31
975	0	C_griseus	987.82
977	0	C_griseus	64826.3
988	0	C_griseus	245576
1001	0	M_auratus	200.04
1002	0	M_auratus	15.07
1020	0	M_auratus	195.98
1025	0	M_auratus	359.34
1036	0	M_auratus	1335.9
1039	0	M_auratus	54.23
1085	0	M_auratus	3205.12
1091	0	M_auratus	23.73
1098	0	M_auratus	5661.89
1127	0	M_auratus	108.23
1137	0	M_auratus	31.06
1140	0	M_auratus	71.94
1222	0	M_auratus	206.29
1238	0	M_auratus	159
138	0	M_auratus	19.22
174	0	M_auratus	13642.4
225	0	M_auratus	26.89
250	0	M_auratus	49.23
276	0	M_auratus	1966.83
28	0	M_auratus	27.74
280	0	M_auratus	21.62
336	0	M_auratus	34.3
373	0	M_auratus	467.15
376	0	M_auratus	19.82
377	0	M_auratus	132.85
392	0	M_auratus	38.27
400	0	M_auratus	105.68
41	0	M_auratus	29.52
471	0	M_auratus	178.28
49	0	M_auratus	78234.6
533	0	M_auratus	102.38
546	0	M_auratus	51.32
592	0	M_auratus	4289.95
618	0	M_auratus	18.74
641	0	M_auratus	12.25
662	0	M_auratus	73.47
669	0	M_auratus	121.96
696	0	M_auratus	15.25
707	0	M_auratus	93.07
732	0	M_auratus	772.09
745	0	M_auratus	49
752	0	M_auratus	43.99
757	0	M_auratus	26.39
761	0	M_auratus	1648.97
769	0	M_auratus	17.24
770	0	M_auratus	6817.45
788	0	M_auratus	82.38
848	0	M_auratus	166.96
881	0	M_auratus	163.24
930	0	M_auratus	36.49
948	0	M_auratus	48.31
980	0	M_auratus	430.3
985	0	M_auratus	29.48
996	0	M_auratus	35.24
1002	0	M_musculus	19.26
1006	0	M_musculus	131.55
1007	0	M_musculus	43.51
1012	0	M_musculus	42.98
1015	0	M_musculus	31.02
1030	0	M_musculus	35.57
1031	0	M_musculus	68.68
1040	0	M_musculus	23.25
1076	0	M_musculus	18.88
1079	0	M_musculus	56.01
1092	0	M_musculus	39.39
1097	0	M_musculus	86.35
1103	0	M_musculus	53.84
1110	0	M_musculus	5190.71
1114	0	M_musculus	362.56
1140	0	M_musculus	24.22
1151	0	M_musculus	19.77
1187	0	M_musculus	276.81
1196	0	M_musculus	82.28
1231	0	M_musculus	21.67
1233	0	M_musculus	262.45
130	0	M_musculus	14.34
17	0	M_musculus	21.32
209	0	M_musculus	31.6
239	0	M_musculus	17.14
241	0	M_musculus	171.7
243	0	M_musculus	59.07
258	0	M_musculus	68.68
265	0	M_musculus	95.54
266	0	M_musculus	48.51
273	0	M_musculus	18.2
283	0	M_musculus	31.57
286	0	M_musculus	10.04
295	0	M_musculus	30.63
296	0	M_musculus	32.79
301	0	M_musculus	68.23
311	0	M_musculus	21.54
321	0	M_musculus	14.87
326	0	M_musculus	18.84
341	0	M_musculus	14.58
344	0	M_musculus	80.59
356	0	M_musculus	432.24
386	0	M_musculus	32.56
388	0	M_musculus	35.77
398	0	M_musculus	10.98
400	0	M_musculus	46.22
404	0	M_musculus	11.18
412	0	M_musculus	19.9
454	0	M_musculus	2287.22
464	0	M_musculus	117.37
466	0	M_musculus	18.35
472	0	M_musculus	44.34
474	0	M_musculus	33.79
517	0	M_musculus	106.6
523	0	M_musculus	94.56
540	0	M_musculus	63.94
556	0	M_musculus	110.09
573	0	M_musculus	81.02
577	0	M_musculus	19.9
588	0	M_musculus	30.36
632	0	M_musculus	42.27
644	0	M_musculus	47.04
656	0	M_musculus	18.25
702	0	M_musculus	18.96
704	0	M_musculus	134.36
737	0	M_musculus	1839.64
754	0	M_musculus	30.36
765	0	M_musculus	13
768	0	M_musculus	1148.81
778	0	M_musculus	55.25
783	0	M_musculus	14.71
805	0	M_musculus	12.56
820	0	M_musculus	46.79
921	0	M_musculus	42.83
951	0	M_musculus	22.51
971	0	M_musculus	1077.9
983	0	M_musculus	77.23
985	0	M_musculus	10.33
1013	0	M_pennsylvanicus	23.48
1014	0	M_pennsylvanicus	24.71
1024	0	M_pennsylvanicus	46.52
1033	0	M_pennsylvanicus	44.06
1090	0	M_pennsylvanicus	2320.05
1092	0	M_pennsylvanicus	119.89
1093	0	M_pennsylvanicus	147.1
1095	0	M_pennsylvanicus	158.23
11	0	M_pennsylvanicus	25.81
1103	0	M_pennsylvanicus	65.6
1116	0	M_pennsylvanicus	33.69
1117	0	M_pennsylvanicus	63.94
1127	0	M_pennsylvanicus	23.28
1135	0	M_pennsylvanicus	116.8
1140	0	M_pennsylvanicus	1541.69
1152	0	M_pennsylvanicus	1040.37
1154	0	M_pennsylvanicus	706.66
1159	0	M_pennsylvanicus	73.86
1170	0	M_pennsylvanicus	57.57
1176	0	M_pennsylvanicus	217.52
1180	0	M_pennsylvanicus	82.9
1190	0	M_pennsylvanicus	59.04
1191	0	M_pennsylvanicus	108.88
1192	0	M_pennsylvanicus	36.18
1202	0	M_pennsylvanicus	8133.04
1205	0	M_pennsylvanicus	19931.4
1238	0	M_pennsylvanicus	48.44
194	0	M_pennsylvanicus	134.46
209	0	M_pennsylvanicus	12.75
219	0	M_pennsylvanicus	11.15
225	0	M_pennsylvanicus	17.28
226	0	M_pennsylvanicus	4166.83
229	0	M_pennsylvanicus	58.13
250	0	M_pennsylvanicus	27.19
265	0	M_pennsylvanicus	165.55
266	0	M_pennsylvanicus	33.78
268	0	M_pennsylvanicus	200.42
273	0	M_pennsylvanicus	17.36
287	0	M_pennsylvanicus	56.19
291	0	M_pennsylvanicus	12.91
299	0	M_pennsylvanicus	28.35
317	0	M_pennsylvanicus	310.49
321	0	M_pennsylvanicus	34.11
322	0	M_pennsylvanicus	177.21
334	0	M_pennsylvanicus	55.81
337	0	M_pennsylvanicus	51.77
340	0	M_pennsylvanicus	25.63
341	0	M_pennsylvanicus	99.26
346	0	M_pennsylvanicus	207.98
347	0	M_pennsylvanicus	11.86
348	0	M_pennsylvanicus	151.05
350	0	M_pennsylvanicus	1627.27
359	0	M_pennsylvanicus	11.98
371	0	M_pennsylvanicus	2238.85
377	0	M_pennsylvanicus	15.57
39	0	M_pennsylvanicus	89.5
404	0	M_pennsylvanicus	16.82
413	0	M_pennsylvanicus	51.31
45	0	M_pennsylvanicus	3037.14
463	0	M_pennsylvanicus	10.12
570	0	M_pennsylvanicus	13.96
594	0	M_pennsylvanicus	110
601	0	M_pennsylvanicus	176.31
674	0	M_pennsylvanicus	6405.95
677	0	M_pennsylvanicus	26.24
683	0	M_pennsylvanicus	38.07
707	0	M_pennsylvanicus	46.66
716	0	M_pennsylvanicus	19.53
722	0	M_pennsylvanicus	189.86
745	0	M_pennsylvanicus	27.09
747	0	M_pennsylvanicus	64.71
749	0	M_pennsylvanicus	158.91
752	0	M_pennsylvanicus	108.41
759	0	M_pennsylvanicus	84.37
76	0	M_pennsylvanicus	12495.3
778	0	M_pennsylvanicus	21.7
780	0	M_pennsylvanicus	19.46
784	0	M_pennsylvanicus	287.23
819	0	M_pennsylvanicus	122.54
880	0	M_pennsylvanicus	1993.23
887	0	M_pennsylvanicus	33.69
891	0	M_pennsylvanicus	66.93
925	0	M_pennsylvanicus	162.95
999	0	M_pennsylvanicus	188.54
1014	0	Node1	202.03
1152	0	Node1	487.21
1154	0	Node1	237.28
1156	0	Node1	290.95
1181	0	Node1	44.35
1187	0	Node1	123.73
184	0	Node1	1371.03
358	0	Node1	1325.56
491	0	Node1	82.5
102	0	Node13	66.68
1030	0	Node13	35.72
1039	0	Node13	16.32
1066	0	Node13	62.85
1075	0	Node13	83
1081	0	Node13	29.7
1134	0	Node13	112.32
1135	0	Node13	10.45
1198	0	Node13	25.99
1240	0	Node13	11.08
214	0	Node13	330.03
219	0	Node13	28.43
268	0	Node13	18.17
27	0	Node13	28.58
278	0	Node13	17.71
286	0	Node13	10.03
30	0	Node13	63.9
304	0	Node13	104.55
307	0	Node13	67.5
39	0	Node13	17.72
418	0	Node13	16.51
439	0	Node13	8452.96
445	0	Node13	27.69
450	0	Node13	43.44
484	0	Node13	203.07
488	0	Node13	14.59
501	0	Node13	85.72
511	0	Node13	194.74
543	0	Node13	11.73
634	0	Node13	41.05
647	0	Node13	3713.33
802	0	Node13	14.77
823	0	Node13	41.78
830	0	Node13	20.17
877	0	Node13	39.34
893	0	Node13	24.42
905	0	Node13	25.3
915	0	Node13	33.09
949	0	Node13	112.94
997	0	Node13	36.18
1034	0	Node2	84.48
1225	0	Node2	1444.6
214	0	Node2	142.01
34	0	Node2	2154.22
341	0	Node2	11.21
352	0	Node2	35.19
766	0	Node2	1979.93
1013	0	Node3	13.16
1127	0	Node3	14.92
1177	0	Node3	854.04
1240	0	Node3	14.3
135	0	Node3	214.67
151	0	Node3	219.55
169	0	Node3	259.07
172	0	Node3	59.97
19	0	Node3	668.16
212	0	Node3	820.8
26	0	Node3	503.48
276	0	Node3	28.92
293	0	Node3	13.2
322	0	Node3	17.54
323	0	Node3	12.22
339	0	Node3	1473.66
388	0	Node3	10.07
401	0	Node3	16.59
468	0	Node3	106.26
481	0	Node3	686.28
546	0	Node3	14.28
552	0	Node3	141.96
573	0	Node3	36.16
692	0	Node3	3062.58
757	0	Node3	96.75
765	0	Node3	284.66
782	0	Node3	18.65
857	0	Node3	526.3
1028	0	P_maniculatus	26.5
1047	0	P_maniculatus	122.46
1064	0	P_maniculatus	1219.64
1091	0	P_maniculatus	31.83
11	0	P_maniculatus	233.03
1181	0	P_maniculatus	370.3
1192	0	P_maniculatus	184.13
1207	0	P_maniculatus	10.45
1230	0	P_maniculatus	498.47
130	0	P_maniculatus	463.1
138	0	P_maniculatus	23.4
173	0	P_maniculatus	1146.92
219	0	P_maniculatus	21.73
220	0	P_maniculatus	13.6
229	0	P_maniculatus	325.53
242	0	P_maniculatus	123872
243	0	P_maniculatus	142.88
257	0	P_maniculatus	203.55
28	0	P_maniculatus	32.18
280	0	P_maniculatus	26.38
283	0	P_maniculatus	153.74
29	0	P_maniculatus	1509.1
291	0	P_maniculatus	73.88
296	0	P_maniculatus	6741.99
336	0	P_maniculatus	8969.6
356	0	P_maniculatus	103.79
359	0	P_maniculatus	11.6
362	0	P_maniculatus	12.67
366	0	P_maniculatus	235.17
371	0	P_maniculatus	456.39
373	0	P_maniculatus	40.08
376	0	P_maniculatus	80.57
393	0	P_maniculatus	208.29
399	0	P_maniculatus	31.64
40	0	P_maniculatus	1088.27
414	0	P_maniculatus	86.77
415	0	P_maniculatus	397.28
43	0	P_maniculatus	49331.4
440	0	P_maniculatus	654.07
444	0	P_maniculatus	678.67
451	0	P_maniculatus	9907.48
452	0	P_maniculatus	22564.8
463	0	P_maniculatus	22.53
474	0	P_maniculatus	216.5
484	0	P_maniculatus	11.86
513	0	P_maniculatus	462.6
533	0	P_maniculatus	77.75
538	0	P_maniculatus	51.46
56	0	P_maniculatus	750.35
575	0	P_maniculatus	432.61
584	0	P_maniculatus	354.56
626	0	P_maniculatus	98.81
641	0	P_maniculatus	18.66
652	0	P_maniculatus	549.8
656	0	P_maniculatus	135.3
662	0	P_maniculatus	182.8
677	0	P_maniculatus	230.02
705	0	P_maniculatus	504.48
729	0	P_maniculatus	11445.9
734	0	P_maniculatus	1134.18
758	0	P_maniculatus	38.46
761	0	P_maniculatus	46.39
763	0	P_maniculatus	99.84
769	0	P_maniculatus	263.37
777	0	P_maniculatus	101.56
778	0	P_maniculatus	22.71
785	0	P_maniculatus	1073.28
791	0	P_maniculatus	600.65
804	0	P_maniculatus	1430.49
805	0	P_maniculatus	786.86
824	0	P_maniculatus	51.12
830	0	P_maniculatus	570.32
886	0	P_maniculatus	17232.3
893	0	P_maniculatus	242.87
898	0	P_maniculatus	684.51
910	0	P_maniculatus	1182.76
924	0	P_maniculatus	91.84
948	0	P_maniculatus	68.42
953	0	P_maniculatus	1117.1
981	0	P_maniculatus	1166.8
996	0	P_maniculatus	119.21
997	0	P_maniculatus	25376.1
1008	0	R_norvegicus	93.34
1034	0	R_norvegicus	52.18
1036	0	R_norvegicus	29.96
1046	0	R_norvegicus	17.06
1087	0	R_norvegicus	24.11
1161	0	R_norvegicus	63.64
1170	0	R_norvegicus	19.2
1191	0	R_norvegicus	10.72
1219	0	R_norvegicus	13.84
1231	0	R_norvegicus	25.02
211	0	R_norvegicus	1567.81
257	0	R_norvegicus	14.43
366	0	R_norvegicus	251.87
377	0	R_norvegicus	58.41
390	0	R_norvegicus	13.17
396	0	R_norvegicus	26.67
408	0	R_norvegicus	68.48
43	0	R_norvegicus	167.11
430	0	R_norvegicus	311.86
460	0	R_norvegicus	34.7
491	0	R_norvegicus	99.24
497	0	R_norvegicus	43.31
523	0	R_norvegicus	16.36
584	0	R_norvegicus	11
585	0	R_norvegicus	10.16
594	0	R_norvegicus	17.44
605	0	R_norvegicus	90.81
607	0	R_norvegicus	15.54
623	0	R_norvegicus	24.02
687	0	R_norvegicus	8771.58
694	0	R_norvegicus	35.62
704	0	R_norvegicus	52.03
722	0	R_norvegicus	73.41
729	0	R_norvegicus	209
730	0	R_norvegicus	937.97
732	0	R_norvegicus	43.4
765	0	R_norvegicus	11.18
842	0	R_norvegicus	1016.84
865	0	R_norvegicus	10856.8
931	0	R_norvegicus	179.05
988	0	R_norvegicus	108.74
