## Supplementary material for "A key regulator of missing-self innate immunity is polymorphic and under diversifying selection": Dataset S2

### Sheet: Sheet1
Dataset S2: Results of the enrichment tests for the closest genes to the outlier SNPs under diversifying selection.
Category	Term	Count	%	PValue	Genes	List Total	Pop Hits	Pop Total	Fold Enrichment	Bonferroni	Benjamini	FDR
UP_KW_PTM	KW-0068~Autocatalytic cleavage	6	2.30769	0.00247042	Q9D8H7, Q9YNA8, Q9BXR3, P63128, Q96PZ2	215	23	4991	6.05581	0.0529624	0.0568196	0.0543492
UP_SEQ_FEATURE	TRANSMEM:Helical	78	30	0.00551674	O43155, B6VQA5, Q3SZ48, Q8TDU5, Q9BXR3, Q91VH1, Q91WF3, O35296, Q8NGY3, P15208, Q9QW30, Q9JLJ5, Q6P9J9, Q99P81, Q80TS3, Q91VC9, Q9D8H7, Q9CQD6, Q9CRB8, Q8NGL7, P23468, Q8WWI1, Q8CG09, Q8TCB6, P63128, Q5XI52, Q12791, Q91WM1, Q8VHR0, A0JN69, P30955, O35165, Q5BK75, Q9JHI8, O60858, P12023, Q62452, Q9CR96, Q9JJ05, Q8BWW9, O14917, Q5NVB3, Q78YY6, Q61730, Q62865, O75325, Q9EQQ2, Q63155, Q9ES89, Q8CFY5,…	254	1367	5828	1.30922	0.999901	1	1
UP_SEQ_FEATURE	REPEAT:TPR 9	6	2.30769	0.00170112	Q8BRH0, Q64282, Q80XJ3, A2ASS6, A7Z061, Q8C1Z7	254	21	5828	6.55568	0.941468	1	1
GOTERM_BP_DIRECT	GO:0006957~complement activation, alternative pathway	3	1.15385	0.0338196	P08650, P01026, P06909	257	7	5925	9.88049	1	1	1
INTERPRO	IPR051631:Ankyrin-KH/SAM_domain	3	1.15385	0.00545504	Q99NH0, O75179, Q8IWZ3	260	3	5975	22.9808	0.997827	0.520073	0.520073
GOTERM_CC_DIRECT	GO:0005840~ribosome	10	3.84615	0.034374	P62244, P62277, Q6QAT0, P62718, Q9D8M4, P62901, P14115, P14148, Q99N96, Q99N95	258	103	5912	2.22473	0.999998	1	1
GOTERM_MF_DIRECT	GO:0004984~olfactory receptor activity	7	2.69231	0.00534169	Q8VGI5, Q8TDU5, P30955, Q8NGY3, Q8NGL7, Q8VG06, Q8TCB6	258	37	5771	4.23182	0.967194	1	1
GOTERM_BP_DIRECT	GO:0045087~innate immune response	13	5	0.0488337	Q61730, Q60710, P10107, Q8IY21, O75179, O60858, P12023, P46935, Q99NH0, Q64282, Q62192, P01026, Q8IWZ3	257	163	5925	1.8387	1	1	1
GOTERM_BP_DIRECT	GO:0051965~positive regulation of synapse assembly	5	1.92308	0.0308013	Q61730, O43155, Q63604, P23468, Q80TS3	257	28	5925	4.11687	1	1	1
GOTERM_BP_DIRECT	GO:0000381~regulation of alternative mRNA splicing, via spliceosome	7	2.69231	0.00602427	E9Q5K9, Q8C7Q4, A4IIM2, Q8VC52, Q5NCR9, B2RR83, P51513	257	39	5925	4.13798	0.999974	1	1
UP_SEQ_FEATURE	DOMAIN:LRRNT	5	1.92308	0.0391312	O43155, Q62192, Q63604, Q5FW85, O75325	254	30	5828	3.82415	1	1	1
