## Supplementary material for "A key regulator of missing-self innate immunity is polymorphic and under diversifying selection": Dataset S3

### Sheet: Sheet1
Dataset S3: Results of the enrichment tests for the closest genes to the outlier SNPs under balancing selection.
Category	Term	Count	%	PValue	Genes	List Total	Pop Hits	Pop Total	Fold Enrichment	Bonferroni	Benjamini	FDR
GOTERM_MF_DIRECT	GO:0003735~structural constituent of ribosome	15	7.8534	4.9192e-05	A6YRY8, Q99N90, Q9IA76, P62277, P61270, Q2TBQ5, P67985, Q9D823, P83883, Q99N96, Q3T0B7, P49207	185	128	5771	3.65562	0.0214125	0.0216445	0.0216445
INTERPRO	IPR000328:GP41-like	5	2.6178	6.14634e-05	Q9QC07, P63145, P63136, Q9BXR3	190	8	5975	19.6546	0.0467533	0.00933953	0.00911174
UP_SEQ_FEATURE	DOMAIN:Cadherin	8	4.18848	0.000114671	G3V9H8, Q8VHR0, Q08174, Q16798, O60245, Q5F226, O54800, P15116	187	36	5828	6.92573	0.106299	0.0444521	0.0441345
UP_KW_CELLULAR_COMPONENT	KW-1003~Cell membrane	53	27.7487	0.00269923	G3V9H8, P23274, Q9BXR3, B1H234, Q9QXN0, O60245, O54800, O15439, B9EKR1, Q9QC07, Q8BG67, Q8VHR0, Q7TPS5, P31649, P70451, P51158, Q3UJF0, Q6EDY6, Q93052, P63136, Q9DBS9, Q5F226, Q8BK67, Q9EPW9, P54759, P34984, Q8VHQ2, Q62784, Q8VEB1, Q8IUH5, P70207, P63145, Q08857, Q60805, P01135, A6YRY8, Q08174, Q91XQ2, Q8VBX6, Q80XG9, P35222, Q3UIJ9, P16646, P15116, Q4FZU9, Q6NS52, P20944, P0DMA5, Q9NZV8, Q9ESC1,…	180	1125	5559	1.45495	0.0951685	0.0332905	0.0323908
UP_SEQ_FEATURE	CARBOHYD:N-linked (GlcNAc...) asparagine	50	26.178	0.00190683	G3V9H8, Q8BFR4, P23274, Q9BXR3, Q62009, B1H234, Q03311, Q08761, O35568, O60245, O54800, P23468, O15439, B9EKR1, Q8VHR0, P31649, Q62059, Q3UJF0, Q80X19, P63136, Q5F226, Q9QUI6, Q9BXP8, Q3U2C5, Q60841, Q9EPW9, P54759, Q7TT15, P34984, P14851, P70207, Q7TQH7, Q08857, Q60805, P01135, Q68FV0, Q08174, Q80XG9, Q8K449, O35462, P16646, P15116, Q4FZU9, P20944, P0DMA5, O35298, Q9ESC1, E1BNE9, Q6AZB0	187	1034	5828	1.50705	0.84595	0.155724	0.154612
GOTERM_BP_DIRECT	GO:0044331~cell-cell adhesion mediated by cadherin	5	2.6178	0.000583589	P70451, O54800, P35222, P15116	191	13	5925	11.9311	0.569058	0.168307	0.168307
UP_SEQ_FEATURE	DOMAIN:EGF-like 2; calcium-binding	4	2.09424	0.0354261	O35568, Q9ESC1, Q08761, Q62059	187	23	5828	5.42013	1	1	0.993871
GOTERM_BP_DIRECT	GO:0032755~positive regulation of interleukin-6 production	5	2.6178	0.0296419	Q08857, Q8K0L9, Q9EPW9, P18687, P40763	191	37	5925	4.19202	1	1	1
GOTERM_CC_DIRECT	GO:0098978~glutamatergic synapse	19	9.94764	0.0401657	P49187, Q8BG67, Q8VBX6, Q80XG9, B1H234, P54759, P35222, P15116, Q62784, Q8IUH5, Q6NS52, P67985, Q9NZV8, O54800, P23468, Q8CFI0, P62963, B9EKR1	188	366	5912	1.63248	0.999998	1	1
GOTERM_BP_DIRECT	GO:0008286~insulin receptor signaling pathway	8	4.18848	0.00627612	G3V9H8, Q7TPS5, P70451, Q60805, P54759, Q8VDD9, Q8VHQ2	191	69	5925	3.59663	0.999886	1	1
UP_KW_MOLECULAR_FUNCTION	KW-0010~Activator	18	9.42408	0.0260701	Q8BJW5, Q62447, Q921D4, Q62725, Q14119, O14770, Q60591, P35222, Q8VCD5, Q5RAM2, O35800, Q93052, P17036, O15047, Q8BM75, P27699, P40763, P97481	139	300	4025	1.73741	0.800387	0.265046	0.252011
GOTERM_BP_DIRECT	GO:0070102~interleukin-6-mediated signaling pathway	3	1.57068	0.0388598	P70451, P40763	191	10	5925	9.30628	1	1	1
